# Rewiring of the three-dimensional genome encodes regenerative potential in the adult central nervous system

**DOI:** 10.64898/2026.03.12.711224

**Authors:** Anisha S. Menon, Manojkumar Kumaran, Faheem Farooq, Deepta S Beji, Dhruva Kumar Kesireddy, Yogesh Sahu, Ishwariya Venkatesh

**Affiliations:** Council of Scientific and Industrial Research (CSIR) – Centre for Cellular and Molecular Biology (CCMB), Hyderabad 500007, Telangana, India; Academy of Scientific and Innovative Research (AcSIR), Ghaziabad 201002, Uttar Pradesh, India

## Abstract

The failure of adult central nervous system neurons to regenerate after injury has been attributed to transcriptional and epigenetic barriers, but whether three-dimensional genome organization constitutes an independent regulatory layer encoding regenerative potential remains unknown. Here we present the first genome-wide map of chromatin compartments, topologically associating domains, and loops across postnatal development, adult homeostasis, and spinal cord injury in the mouse motor cortex. Postnatal maturation progressively consolidates a growth-restrictive three-dimensional architecture, and spinal cord injury alone partially reverses this consolidation, re-engaging neonatal gene programs through reorganized but functionally recapitulative architecture despite minimal transcriptional activation. This reversion is directed rather than stochastic, preferentially targeting pro-growth gene networks, and reveals a latent three-dimensional memory of developmental growth states in the adult cortical genome. Strikingly, NR2F6, a transcription factor that promotes corticospinal axon regeneration, extends this reversion beyond the neonatal state toward an earlier embryonic chromatin configuration, a depth of developmental plasticity that injury alone cannot reach. These findings establish three-dimensional genome topology as a regulatory layer encoding regenerative potential in adult cortical neurons, demonstrating that successful CNS regeneration requires accessing embryonic rather than merely neonatal chromatin states, and reframing regenerative failure as a topological problem with new therapeutic targets.
