## Supplementary Table S1 for "Rewiring of the three-dimensional genome encodes regenerative potential in the adult central nervous system"

### Sheet: Details of all the figure
Supplementary Table 1 : The metadata detailing the Supplementary Tables used for the results
	Figure Number	Figure name	Supplementary Table number	Supplementary Table legends
	Figure 1	Establishing a high-resolution map of three-dimensional genome organization across motor cortex states
	Figure 2	Postnatal maturation reshapes chromatin compartment organization and attenuates global compartment segregation	Supplementary Table 2 (S2)	Excel file containing data that is used to generate Figure 2
	Figure 3	Injured cortical neurons show substantial reorganization of three-dimensional genome architecture	Supplementary Table 3 (S3)	Excel file containing data that is used to generate Figure 3
	Figure 4	Postnatal neuronal maturation builds insulated topological domains that are selectively weakened upon injury	Supplementary Table 4 (S4)	Excel file containing data that is used to generate Figure 4 &5
	Figure 5	Injury re-engages neonatal gene programs within reorganized topological domains	Supplementary Table 4 (S4)	Excel file containing data that is used to generate Figure 4&5
	Figure 6	Chromatin loop remodeling across development and injury converges on shared gene targets through repositioned anchors	Supplementary Table 5(S5)	Excel file containing data that is used to generate Figure 6
	Figure 7	Pro-growth gene networks undergo coordinated chromatin reorganization across compartments, domains, and loops	Supplementary Table 6 (S6)	Excel file containing data that is used to generate Figure 7
	Figure 8	NR2F6 Drive Compartment Reversion Toward Neonatal Chromatin States	Supplementary Table 7 (S7)	Excel file containing data that is used to generate Figure 8
	Supplementary Figure Number	Figure name	Supplementary Table number	Supplementary Table legends
	Supplementary Figure S1	Global Reorganization of Chromatin Compartments During E12.5 to P0 Development	Supplementary Table 7 (S7)	Excel file containing data that is used to generate Figure S1
	Supplementary Figure S2	Global Reorganization of Topologically Associating Domains (TADs) and Chromatin Loops During E12.5 to P0 Development.	Supplementary Table 7 (S7)	Excel file containing data that is used to generate Figure S2
	SupplementaryFigure S3	Global Reorganization of Chromatin Compartments Between P0, Adult and Injured Mice	Supplementary Table 2&3 (S1,3)	Excel file containing data that is used to generate Figure S3
	Supplementary Figure S4	Global Gene Ontology analysis of compartment shifts across maturation and injury states	Supplementary Table 2&3 (S1,3)	Excel file containing data that is used to generate Figure S4
	Supplementary Figure S5	TAD analysis shows significant changes in TAD sizes between P0, Adult and Injured Mice	Supplementary Table 4 (S4)	Excel file containing data that is used to generate Figure S5
	Supplementary Figure S6	Characterization of loop dynamics across maturation and injury.	Supplementary Table 5(S5)	Excel file containing data that is used to generate Figure 6
	Supplementary Table number	Supplementary Table legends
	Supplementary Table 1	The metadata detailing the Supplementary Tables used for the results
	Supplementary Table 8	A detailed summary of datasets and corresponding sample information

### Sheet: S2
	Supplementary Table 2 : Excel file containing data which is used to generate Figure 2
Sl no	File Name	Sheet number
1	P0&Adult Differential compartment	1
2	GO file of Fig 2H	2

### Sheet: S3
	Supplementary Table 3 : Excel file containing data which is used to generate Figure 3
Sl no	File Name	Sheet number
1	Adult_vs_Injured_Differential_Compartment file	1
2	GO of 3H	2

### Sheet: S4
	Supplementary Table 4 : Excel file containing data which is used to generate Figure 4 and 5
Sl no	File Name	Sheet number
1	P0_vs_Adult_Differential TAD	1
2	Adult_vs_Injured_Differential TAD	2
3	P0_vs_Adult_Differential_shifted_TAD	3
4	Adult_vs_Injured_Differential_Shifted_TAD	4
5	GO of strengthening TAD (fig 4 F)	5
6	GO of weakening TAD (fig 4 F)	6
7	P0 Unique TADs	7
8	Adult unique TADs ( unique TAD detected in comparision to p0)	8
9	Injured unique TADs	9
10	Adult unique TADs ( unique TAD detected in comparision to Injured)	10
11	GO of the overlapped unique TAD overlap

### Sheet: S5
	Supplementary Table 5 : Excel file containing data which is used to generate Figure 6
Sl no	File Name	Sheet number
1	P0_Adult_differential_loops	1
2	P0_Adult_differential_loops	2
3	P0_unique loops	3
4	Adult unique loops ( Unique loops detected in comparision to p0)	4
5	Injured unique loops	5
6	Adult unique loops ( Unique loops detected in comparision to Injured)	6
7	255 common genes between p0 and Injured unique loops	7

### Sheet: S6
	Supplementary Table 6 : Excel file containing data which is used to generate Figure 7
Sl no	File Name	Sheet number
1	Pro_growth genes 291	1
2	Pro growth pathways	2

### Sheet: S7
	Supplementary Table 7 : Excel file containing data which is used to generate Figure 8
Sl no	File Name	Sheet number
1	NR2F6_injured differential compartment	1
2	NR2F6_injured differential TADs	2
3	NR2F6_injured differential loops	3
4	NR2F6_injured differential_unique loops	4
5	E12.5 _p0 differential compartment	5
6	E12.5_p0 differential TADs	6
7	E12.5_p0 differential loops	7
8	E12.5_p0 differential_unique loops	8
9	GO of the TADS common between NR2F6 and E12 and NR2F6 and Po	9
