## Supplementary Table S6 for "Rewiring of the three-dimensional genome encodes regenerative potential in the adult central nervous system"

### Sheet: Index
	Supplementary Table 6 : Excel file containing data which is used to generate Figure 7
Sl no	File Name	Sheet number
1	Pro_growth genes 291	1
2	Pro growth pathways

### Sheet: Pro growth genes list
Genes
ABCB1A
ACO1
ACTB
ACTG1
ADGRL2
ADGRV1
AK6
AKAP7
AKAP9
AKT1
ALS2
APBB1
APC2
ARF4
ARHGEF26
ATAT1
AVL9
BBS4
BCL11A
BCL9
BHLHE22
CADM1
CALD1
CAMK1
CBLB
CD24A
CD44
CDH11
CDK5R1
CHD3
CHL1
CHN2
CNR1
CNTN2
CRMP1
CSRP1
CSRP2
CTNNB1
CXADR
DAAM1
DCC
DCLK1
DCX
DDX5
DHX57
DOCK7
DOK4
DPYSL3
DPYSL5
DRAXIN
EDNRB
EEF2
EID1
EIF4A1
EPHA3
EPHA4
EPHA5
EVL
EZH2
FAM168B
FBN2
FGD4
FGF13
FGFR1
FHL1
FLOT2
FMNL2
FOXG1
FOXJ3
FUT9
FYN
GAP43
GCLC
GJA1
GNAI2
GNAS
GNB1
GNB4
GNB5
GNPAT
GPC2
GPM6A
GRIP1
GRM3
GRM5
GSK3B
H3F3A
H3F3B
HBEGF
HERC2
HIPK2
HMGB1
HSD17B7
HSP90AA1
HSP90AB1
HSPA8
HUNK
ID2
IGFBP3
IGFBPL1
ILF2
IMPDH2
INSM1
ISLR2
ITGA6
ITGB1
ITSN1
JUN
JUND
KDM1A
KDM2B
KDM5B
KIDINS220
KIF5C
L1CAM
LHX2
LIMK2
LMO4
LRP8
LSAMP
MAP1B
MAP3K5
MARCKS
MARCKSL1
MCM6
MDGA1
MEIS2
MEN1
MICALL1
MLLT11
MLLT3
MMP2
MOB2
MT3
MTSS1
MTURN
MYCBP
MYO1B
MYO5B
NCKAP5
NECTIN3
NEDD4L
NEO1
NET1
NEUROD2
NEUROD6
NF2
NFIA
NFIB
NFIX
NHSL1
NNAT
NPM1
NR2F1
NREP
NRG1
NRN1
NRP1
NRP2
OSMR
PARD3
PBX1
PCDH15
PDE7A
PDPN
PLPPR1
PLPPR3
PLXNA2
PMP22
POU3F3
PPIA
PRDX2
PRKACA
PRMT2
PRMT3
PTN
PTPRK
PTPRO
PTPRZ1
RAC3
RACK1
RALGPS2
RAN
RASGEF1B
RASGRF2
RBMX
RFX3
RHOBTB1
RPL10
RPL11
RPL13
RPL14
RPL15
RPL17
RPL18
RPL19
RPL21
RPL23
RPL23A
RPL24
RPL26
RPL27
RPL27A
RPL28
RPL29
RPL3
RPL32
RPL34
RPL35A
RPL36
RPL37
RPL37A
RPL38
RPL41
RPL5
RPL6
RPL7
RPL7A
RPL8
RPL9
RPLP0
RPLP1
RPLP2
RPS11
RPS12
RPS2
RPS20
RPS9
RTN1
RTN4
S100A10
S100A13
SALL2
SDC4
SDK1
SEMA3C
SERPINE2
SERPINF1
SET
SFPQ
SFRP1
SH3KBP1
SLA
SLC19A2
SLC39A12
SLC7A11
SMARCC1
SNRNP200
SNUPN
SOX11
SOX4
SRGAP1
SRRM4
ST8SIA2
STAT3
STMN1
STMN2
STMN4
STRIP1
SVBP
SYNE2
TAF9
TCF4
TEAD1
TGFBR1
THRA
THSD7A
TIAM2
TMEM223
TMOD2
TMSB10
TMSB4X
TNC
TNFAIP6
TOM1
TRIM27
TUBA1A
TUBA1C
TUBB2A
TUBB2B
TUBB3
TUBB5
UBASH3B
UNC5D
USP22
VCAN
YWHAE
YWHAQ
ZBTB18
ZBTB33
ZEB2

### Sheet: pro growth pathways
Pathway	Parent_Term	GO_ID	Count	%	PValue	Genes	List Total	Pop Hits	Pop Total	Fold Enrichment	Bonferroni	Benjamini	FDR
Nervous system development	Neural Development Differentiation	GO:0007399	52	17.8694	1.63e-34	NRP1, GSK3B, NRP2, SERPINE2, DOCK7, GRIP1, CHL1, DPYSL3, STMN1, AKT1, SOX4, EPHA5, APC2, EPHA4, SRRM4, SMARCC1, ADGRV1, ISLR2, SOX11, NRG1, POU3F3, TGFBR1, MTSS1, GAP43, TUBB2B, DOK4, MAP1B, DCX, GPM6A, PLPPR1, NRN1, SEMA3C, BHLHE22, HSD17B7, LRP8, RTN4, NEUROD2, FUT9, NEUROD6, SRGAP1, KIDINS220, NR2F1, L1CAM, DCLK1, LHX2, PMP22, CTNNB1, TCF4, CAMK1, INSM1, FGF13, MDGA1	290	496	26568	9.60467	4.3e-31	1.07e-31	1.01e-31
Cell differentiation	Other Biological Processes	GO:0030154	44	15.1203	1.38e-13	NRP1, GSK3B, NRP2, THRA, KDM1A, SERPINE2, SEMA3C, DOCK7, FHL1, NEDD4L, HSD17B7, NEUROD2, NHSL1, CSRP2, NEUROD6, CHL1, STMN1, FYN, THSD7A, SLC19A2, SRRM4, CADM1, FOXJ3, STAT3, NR2F1, RFX3, NRG1, SOX11, L1CAM, PBX1, TGFBR1, DCLK1, EID1, SFRP1, GAP43, ID2, PARD3, DCX, PMP22, CTNNB1, TCF4, CAMK1, INSM1, MDGA1	290	1070	26568	3.7673	3.65e-10	3.32e-11	3.11e-11
Cytoplasmic translation	Translation Protein Synthesis	GO:0002181	41	14.0893	1.5e-44	RPL5, RPL3, RPL10, RPL32, RPL34, RPLP1, RPL11, RPLP0, RPL8, RPL9, RPL6, RPL7, RPL7A, RPL36, RPL14, AKT1, RPL13, RPLP2, RPL38, RPS2, RPL37, RPL15, RPS11, RPL18, RPL17, RPS12, RPL19, RPL41, RPS9, RPL21, RPL23, RPL35A, RPL23A, RPL27A, RPL37A, RPL24, RPS20, RPL27, RPL26, RPL29, RPL28	290	148	26568	25.3795	3.96e-41	3.96e-41	3.71e-41
Translation	Translation Protein Synthesis	GO:0006412	40	13.7457	7.83e-27	RPL5, EIF4A1, RPL3, RPL10, RPL32, RPL34, RPL11, RPL8, RPL9, RPL6, RPL7, RPL36, RACK1, RPL14, AKT1, RPL13, RPL38, RPS2, RPL37, RPL15, RPS11, RPL18, RPL17, RPS12, RPL19, RPL41, RPS9, RPL21, RPL23, RPL35A, RPL23A, EEF2, RPL27A, RPL37A, RPL24, RPS20, RPL27, RPL26, RPL29, RPL28	290	371	26568	9.8775	2.07e-23	4.14e-24	3.88e-24
Translation at postsynapse	Translation Protein Synthesis	GO:0140242	30	10.3093	8.46e-40	RPL5, RPL10, RPL32, RPL34, RPL8, RPL9, RPL6, RPL7, RPL7A, RPL36, RPL14, RPL13, RPLP2, RPL38, RPL37, RPL15, RPS11, RPL17, RPS12, RPL23, RPL35A, RPL23A, EEF2, RPL27A, RPL37A, RPL24, RPL27, RPL26, RPL29, RPL28	290	66	26568	41.6426	2.23e-36	1.12e-36	1.05e-36
Translation at presynapse	Translation Protein Synthesis	GO:0140236	29	9.96564	3.77e-38	RPL5, RPL10, RPL32, RPL34, RPL8, RPL9, RPL6, RPL7, RPL7A, RPL36, RPL14, RPL13, RPLP2, RPL38, RPL37, RPL15, RPS11, RPL17, RPS12, RPL23, RPL35A, RPL23A, RPL27A, RPL37A, RPL24, RPL27, RPL26, RPL29, RPL28	290	65	26568	40.8738	9.97e-35	3.32e-35	3.12e-35
Cell adhesion	Cell Adhesion Migration	GO:0007155	25	8.59107	2.25e-07	ITGB1, TNFAIP6, PCDH15, TNC, PTPRK, CHL1, PDPN, FLOT2, NEO1, EPHA4, CXADR, CADM1, LSAMP, L1CAM, CD24A, SDK1, VCAN, PARD3, CDH11, PMP22, CTNNB1, CNTN2, ITGA6, NECTIN3, CD44	290	650	26568	3.52361	0.000595	1.84e-05	1.73e-05
Neuron migration	Cell Adhesion Migration	GO:0001764	24	8.24742	1.67e-19	YWHAE, NRP1, GPM6A, NRP2, HSP90AA1, DCC, NR2F1, NRG1, DCLK1, TUBB2B, GJA1, TUBB2A, TUBA1A, CHL1, DCX, CTNNB1, CNTN2, FYN, APBB1, FGF13, MDGA1, NEO1, BBS4, CDK5R1	290	157	26568	14.0047	4.42e-16	7.37e-17	6.91e-17
Positive regulation of neuron projection development	Axon Neurite Dynamics	GO:0010976	24	8.24742	7.18e-18	ITGB1, KDM1A, SERPINE2, KIDINS220, BCL11A, DCC, SERPINF1, STMN2, NRG1, PTN, CD24A, MARCKS, PTPRZ1, CNR1, FUT9, MOB2, DPYSL3, GPC2, ITGA6, FYN, CAMK1, APBB1, EPHA3, FGFR1	290	185	26568	11.885	1.9e-14	2.71e-15	2.54e-15
Brain development	Neural Development Differentiation	GO:0007420	23	7.90378	3.38e-14	RTN1, NFIX, FOXG1, NRG1, SOX11, SLC7A11, HSD17B7, MEIS2, RTN4, POU3F3, PBX1, DCLK1, LHX2, NFIB, SVBP, NNAT, DCX, PLXNA2, CNTN2, NF2, SOX4, FGFR1, CDK5R1	290	243	26568	8.67126	8.95e-11	8.94e-12	8.38e-12
Neuron projection development	Axon Neurite Dynamics	GO:0031175	22	7.56014	2.45e-15	ITGB1, GPM6A, GSK3B, DOCK7, STMN2, TNC, NEDD4L, STMN4, PTPRK, L1CAM, CD24A, PTPRZ1, CHL1, MAP1B, MICALL1, STMN1, RAC3, CNTN2, FYN, CD44, FGFR1, CDK5R1	290	190	26568	10.6079	6.45e-12	8.09e-13	7.58e-13
Axon guidance	Axon Neurite Dynamics	GO:0007411	22	7.56014	4.5e-15	EPHA5, DRAXIN, NRP1, EPHA4, NRP2, SEMA3C, DCC, PTPRO, UNC5D, L1CAM, GAP43, DPYSL5, LHX2, TUBB3, CHL1, KIF5C, CNTN2, EVL, APBB1, NEO1, EPHA3, CDK5R1	290	196	26568	10.2832	1.2e-11	1.32e-12	1.24e-12
Positive regulation of cell migration	Cell Adhesion Migration	GO:0030335	22	7.56014	5.41e-12	ITGB1, NRP1, EPHA4, HSPA8, GSK3B, TNFAIP6, SEMA3C, MMP2, STAT3, HMGB1, SYNE2, TGFBR1, ACTG1, GNAI2, PTPRZ1, PDPN, RACK1, AKT1, ITGA6, INSM1, HBEGF, EZH2	290	281	26568	7.17261	1.43e-08	1.02e-09	9.58e-10
Positive regulation of gene expression	Chromatin Gene Regulation	GO:0010628	22	7.56014	2.53e-06	RPL5, KDM5B, HSPA8, GSK3B, BCL11A, RPL23, STAT3, RPL11, TNC, NRG1, SOX11, MT3, POU3F3, TGFBR1, ACTG1, GJA1, ID2, PMP22, CTNNB1, AKT1, CD44, MEN1	290	593	26568	3.39883	0.00667246	0.000163	0.000153
Cell migration	Cell Adhesion Migration	GO:0016477	21	7.21649	6.57e-10	ITGB1, APC2, ARF4, GSK3B, SDC4, SH3KBP1, MMP2, PTPRK, L1CAM, CD24A, FMNL2, PDPN, CDH11, AKT1, GPC2, INSM1, AVL9, SRGAP1, EPHA3, CD44, HBEGF	290	328	26568	5.86552	1.74e-06	9.13e-08	8.57e-08
Neuron differentiation	Neural Development Differentiation	GO:0030182	20	6.87285	3.01e-11	RTN1, NFIX, ST8SIA2, SOX11, RTN4, HIPK2, FAM168B, HERC2, TUBA1A, DPYSL5, LHX2, TUBB3, FUT9, ID2, CTNNB1, GPC2, INSM1, PPIA, SOX4, CDK5R1	290	245	26568	7.47868	7.96e-08	5.31e-09	4.98e-09
Hippocampus development	Neural Development Differentiation	GO:0021766	15	5.15464	5.34e-13	YWHAE, EPHA5, ZBTB18, GSK3B, NFIX, LRP8, ZEB2, TUBA1A, DCX, NF2, FGF13, BBS4, RAN, EZH2, CDK5R1	290	86	26568	15.9791	1.41e-09	1.18e-10	1.1e-10
Chromatin remodeling	Chromatin Gene Regulation	GO:0006338	14	4.811	4.04e-05	KDM5B, NPM1, SMARCC1, PRMT2, KDM2B, USP22, PRMT3, CHD3, HMGB1, ACTB, ACTG1, SFPQ, MEN1, EZH2	290	311	26568	4.12409	0.101227	0.00169401	0.00158886
Axonogenesis	Axon Neurite Dynamics	GO:0007409	13	4.46735	1.55e-08	GSK3B, NRN1, DCC, DOCK7, ACTB, DCLK1, ACTG1, FAM168B, ALS2, PTPRZ1, MAP1B, STMN1, CNTN2	290	127	26568	9.37779	4.08e-05	1.78e-06	1.66e-06
Actin filament organization	Cytoskeleton Organization	GO:0007015	13	4.46735	1.75e-07	MARCKSL1, SH3KBP1, TMOD2, PCDH15, RHOBTB1, MTSS1, MYO1B, MARCKS, TMSB4X, MYO5B, RAC3, EVL, TMSB10	290	158	26568	7.53784	0.000463	1.49e-05	1.4e-05
Microtubule cytoskeleton organization	Cytoskeleton Organization	GO:0000226	13	4.46735	2.46e-07	APC2, DOCK7, ATAT1, TUBA1C, TUBB2B, TUBB2A, TUBB5, TUBA1A, TUBB3, PARD3, MAP1B, CNTN2, BBS4	290	163	26568	7.30662	0.00065	1.91e-05	1.79e-05
Actin cytoskeleton organization	Cytoskeleton Organization	GO:0030036	13	4.46735	2.01e-05	CXADR, LIMK2, SFRP1, FMNL2, DAAM1, CSRP1, MOB2, PMP22, RAC3, NF2, THSD7A, TMSB10, RAN	290	249	26568	4.78305	0.0517419	0.000966	0.000906
Cell-cell adhesion	Cell Adhesion Migration	GO:0098609	12	4.12371	3.18e-05	ITGB1, ADGRV1, CXADR, DCC, PARD3, PDPN, CDH11, CTNNB1, CNTN2, ITGA6, NECTIN3, NEO1	290	220	26568	4.99712	0.0805809	0.0014002	0.00131328
Cerebral cortex development	Neural Development Differentiation	GO:0021987	11	3.78007	7.24e-08	ZBTB18, YWHAE, TUBB2B, NFIX, TUBB2A, TUBA1A, KDM1A, LHX2, FOXG1, LRP8, BBS4	290	93	26568	10.836	0.000191	7.36e-06	6.9e-06
Forebrain development	Neural Development Differentiation	GO:0030900	11	3.78007	1.6e-07	DRAXIN, HSPA8, NFIX, KDM2B, NFIB, FOXG1, NR2F1, CTNNB1, FYN, DCLK1, FGFR1	290	101	26568	9.97774	0.000421	1.41e-05	1.32e-05
Central nervous system development	Neural Development Differentiation	GO:0007417	11	3.78007	1.46e-06	EPHA5, NEUROD2, ZEB2, VCAN, MARCKSL1, MARCKS, NEUROD6, DCX, SOX11, SOX4, DCLK1	290	128	26568	7.87306	0.00383948	0.000102	9.59e-05
Neurogenesis	Neural Development Differentiation	GO:0022008	11	3.78007	1.68e-06	FAM168B, MARCKS, NFIX, ADGRV1, TUBA1A, NFIA, LHX2, NFIB, FOXG1, FGF13, ABCB1A	290	130	26568	7.75194	0.0044225	0.000111	0.000104
Wnt signaling pathway	Signaling Pathways	GO:0016055	11	3.78007	0.000364	APC2, DRAXIN, BCL9, GSK3B, SFRP1, DAAM1, CTNNB1, RAC3, ZBTB33, BBS4, CD44	290	244	26568	4.13013	0.618106	0.0104613	0.00981189
Chromatin organization	Chromatin Gene Regulation	GO:0006325	11	3.78007	0.0236209	KDM5B, SMARCC1, KDM2B, KDM1A, USP22, CHD3, APBB1, HMGB1, MLLT3, MEN1, EZH2	290	442	26568	2.27998	1	0.22611	0.212074
Synapse organization	Synapse Organization Function	GO:0050808	9	3.09278	5.39e-06	EPHA5, EPHA4, GRM5, TUBA1A, CTNNB1, APBB1, L1CAM, ADGRL2, EPHA3	290	88	26568	9.36959	0.0141292	0.000316	0.000297
Intracellular signal transduction	Signaling Pathways	GO:0035556	15	5.15464	0.000565	GSK3B, ITSN1, HUNK, CBLB, NRG1, TGFBR1, DCLK1, TIAM2, NET1, RACK1, DCX, AKT1, FYN, CAMK1, MAP3K5	290	460	26568	2.98741	0.775109	0.0144827	0.0135837
Negative regulation of neuron projection development	Axon Neurite Dynamics	GO:0010977	11	3.78007	8.03e-08	DRAXIN, GSK3B, EPHA4, BCL11A, DPYSL3, STMN2, NR2F1, PMP22, CRMP1, RTN4, EPHA3	290	94	26568	10.7208	0.000212	7.86e-06	7.37e-06
Positive regulation of MAPK cascade	Signaling Pathways	GO:0043410	9	3.09278	0.00531786	PRDX2, GRM5, DOK4, IGFBP3, CTNNB1, HMGB1, PPIA, FGFR1, MAP3K5	290	243	26568	3.3931	0.999999	0.0780544	0.0732092
MAPK cascade	Signaling Pathways	GO:0000165	8	2.74914	0.000955	YWHAE, IGFBP3, CTNNB1, NRG1, NF2, FGF13, MEN1, MAP3K5	290	142	26568	5.16134	0.919966	0.0223372	0.0209506
Microtubule-based process	Cytoskeleton Organization	GO:0007017	7	2.4055	1.16e-05	TUBA1C, TUBB2B, TUBB2A, TUBB5, TUBA1A, TUBB3, MAP1B	290	47	26568	13.6446	0.0302114	0.000579	0.000543
Positive regulation of stem cell proliferation	Stem Progenitor Programs	GO:2000648	6	2.06186	0.000209	GJA1, KDM1A, CTNNB1, SOX11, PBX1, FGFR1	290	50	26568	10.9937	0.424105	0.00698446	0.0065509
Stem cell proliferation	Stem Progenitor Programs	GO:0072089	6	2.06186	0.00106613	NFIB, CTNNB1, ABCB1A, PBX1, MEN1, FGFR1	290	71	26568	7.74201	0.940287	0.0240744	0.02258
Regulation of actin cytoskeleton organization	Cytoskeleton Organization	GO:0032956	6	2.06186	0.0054143	EPHA5, ARHGEF26, RAC3, RHOBTB1, EPHA3, CDK5R1	290	103	26568	5.33673	0.999999	0.0788271	0.073934
Homophilic cell-cell adhesion	Cell Adhesion Migration	GO:0007156	6	2.06186	0.0394533	SDK1, CADM1, CDH11, PCDH15, L1CAM, NECTIN3	290	171	26568	3.21452	1	0.321519	0.301561
Positive regulation of cytosolic calcium ion concentration	Calcium Response	GO:0007204	6	2.06186	0.0419068	CD24A, GJA1, GRM5, EDNRB, GNB1, HMGB1	290	174	26568	3.1591	1	0.329738	0.30927
Motor neuron axon guidance	Axon Neurite Dynamics	GO:0008045	5	1.71821	0.000438	NRP1, EPHA4, KIF5C, LMO4, RAC3	290	33	26568	13.8809	0.685386	0.0119191	0.0111793
Regulation of synaptic transmission, glutamatergic	Synapse Organization Function	GO:0051966	5	1.71821	0.000492	GRM3, GRM5, SERPINE2, CNR1, PRKACA	290	34	26568	13.4726	0.72733	0.0128631	0.0120646
Actin filament bundle assembly	Cytoskeleton Organization	GO:0051017	5	1.71821	0.00110862	MYO1B, MARCKS, CALD1, DPYSL3, PCDH15	290	42	26568	10.9064	0.946635	0.0248218	0.023281
Neuron projection extension	Axon Neurite Dynamics	GO:1990138	5	1.71821	0.00143856	NRN1, KDM1A, ST8SIA2, CTNNB1, SLC39A12	290	45	26568	10.1793	0.977705	0.0301641	0.0282917
Positive regulation of axon extension	Axon Neurite Dynamics	GO:0045773	5	1.71821	0.00156223	GSK3B, MAP1B, MYO5B, ISLR2, L1CAM	290	46	26568	9.95802	0.983927	0.0312683	0.0293274
Heterophilic cell-cell adhesion	Cell Adhesion Migration	GO:0007157	5	1.71821	0.00156223	CD24A, CXADR, CADM1, L1CAM, NECTIN3	290	46	26568	9.95802	0.983927	0.0312683	0.0293274
Regulation of neuron projection development	Axon Neurite Dynamics	GO:0010975	5	1.71821	0.00213113	GSK3B, SFRP1, AKT1, SLC39A12, L1CAM	290	50	26568	9.16138	0.996435	0.0391003	0.0366732
Positive regulation of stem cell population maintenance	Stem Progenitor Programs	GO:1902459	5	1.71821	0.00229297	SMARCC1, KDM2B, TEAD1, ACTB, ACTG1	290	51	26568	8.98174	0.997677	0.0406579	0.0381341
Post-embryonic development	Neural Development Differentiation	GO:0009791	5	1.71821	0.0351416	KDM5B, SEMA3C, GNAS, ACO1, TGFBR1	290	113	26568	4.05371	1	0.296627	0.278214
Corticospinal tract morphogenesis	Other Biological Processes	GO:0021957	4	1.37457	6.85e-05	EPHA4, ZEB2, CDH11, BHLHE22	290	8	26568	45.8069	0.16557	0.00262319	0.00246036
Regulation of neural precursor cell proliferation	Stem Progenitor Programs	GO:2000177	4	1.37457	0.000642	FOXG1, ID2, NF2, PTN	290	16	26568	22.9034	0.816834	0.0160077	0.0150141
Layer formation in cerebral cortex	Neural Development Differentiation	GO:0021819	4	1.37457	0.000642	DCX, CTNNB1, LRP8, CDK5R1	290	16	26568	22.9034	0.816834	0.0160077	0.0150141
Microtubule depolymerization	Cytoskeleton Organization	GO:0007019	4	1.37457	0.00168299	STMN1, STMN2, STMN4, NCKAP5	290	22	26568	16.6571	0.988324	0.0326945	0.030665
Neuron fate specification	Neural Development Differentiation	GO:0048665	4	1.37457	0.00341206	NFIX, NFIA, NFIB, LMO4	290	28	26568	13.0877	0.99988	0.056696	0.0531767
Regulation of nucleotide-excision repair	DNA Repair	GO:2000819	4	1.37457	0.00416152	SMARCC1, HMGB1, ACTB, ACTG1	290	30	26568	12.2152	0.999984	0.0639229	0.0599549
Regulation of myelination	Neural Development Differentiation	GO:0031641	4	1.37457	0.00416152	PTPRZ1, CTNNB1, AKT1, PTN	290	30	26568	12.2152	0.999984	0.0639229	0.0599549
Regulation of microtubule cytoskeleton organization	Cytoskeleton Organization	GO:0070507	4	1.37457	0.00594082	ATAT1, GSK3B, EPHA3, CDK5R1	290	34	26568	10.7781	1	0.0834874	0.078305
Postsynaptic modulation of chemical synaptic transmission	Synapse Organization Function	GO:0099170	4	1.37457	0.00644616	GRM3, DCC, RASGRF2, PRKACA	290	35	26568	10.4701	1	0.0877874	0.0823381
Spinal cord development	Neural Development Differentiation	GO:0021510	4	1.37457	0.00811242	NFIX, AKT1, SOX11, SOX4	290	38	26568	9.64356	1	0.103043	0.096647
Central nervous system neuron differentiation	Neural Development Differentiation	GO:0021953	4	1.37457	0.0220507	ITGB1, FOXG1, CNTN2, APBB1	290	55	26568	6.66282	1	0.214183	0.200888
Dendritic spine morphogenesis	Other Biological Processes	GO:0060997	3	1.03093	0.0216093	EPHA5, MYO5B, PRMT3	290	21	26568	13.0877	1	0.212515	0.199323
Postsynaptic actin cytoskeleton organization	Synapse Organization Function	GO:0098974	3	1.03093	0.0346144	RAC3, ACTB, ACTG1	290	27	26568	10.1793	1	0.294056	0.275802
Central nervous system neuron development	Neural Development Differentiation	GO:0021954	3	1.03093	0.047219	FOXG1, DCLK1, FGFR1	290	32	26568	8.58879	1	0.355421	0.333358
Neuron development	Neural Development Differentiation	GO:0048666	8	2.74914	5.79e-05	ZBTB18, ATAT1, NRP1, NEUROD2, MAP1B, DPYSL3, PBX1, MTURN	290	90	26568	8.14345	0.141943	0.0022869	0.00214494
Cytoskeleton organization	Cytoskeleton Organization	GO:0007010	8	2.74914	0.000917	STRIP1, FGD4, GSK3B, FMNL2, SH3KBP1, AKT1, SNUPN, ACTB	290	141	26568	5.19795	0.911334	0.0216229	0.0202807
Axonal fasciculation	Axon Neurite Dynamics	GO:0007413	7	2.4055	1.36e-07	NRP1, PTPRZ1, CNR1, CNTN2, L1CAM, RTN4, CDK5R1	290	23	26568	27.8825	0.000359	1.24e-05	1.16e-05
Axon development	Axon Neurite Dynamics	GO:0061564	7	2.4055	5.94e-06	EPHA5, NEUROD2, NEUROD6, SVBP, PMP22, BHLHE22, L1CAM	290	42	26568	15.269	0.0155637	0.000341	0.00032
Axon extension	Axon Neurite Dynamics	GO:0048675	7	2.4055	6.84e-06	ITGB1, NRP1, GSK3B, LHX2, MAP1B, DCX, DCLK1	290	43	26568	14.9139	0.0179021	0.000376	0.000353
Synapse assembly	Synapse Organization Function	GO:0007416	7	2.4055	0.000169	GPM6A, GNPAT, SDK1, CADM1, MAP1B, PLXNA2, NRG1	290	75	26568	8.55062	0.359852	0.00586866	0.00550436
Positive regulation of neuron differentiation	Neural Development Differentiation	GO:0045666	7	2.4055	0.00137127	ITGB1, NEUROD2, MAP1B, FOXG1, TCF4, SOX11, FGFR1	290	111	26568	5.77745	0.973361	0.0289831	0.027184
Dendrite morphogenesis	Axon Neurite Dynamics	GO:0048813	6	2.06186	0.00023	ITGB1, KIDINS220, DCX, FYN, LRP8, DCLK1	290	51	26568	10.7781	0.454703	0.00730548	0.006852
Regulation of postsynapse assembly	Synapse Organization Function	GO:0150052	7	2.4055	5.8e-05	MAP1B, DCX, RAC3, CRMP1, NECTIN3, DCLK1, RTN4	290	62	26568	10.3435	0.142065	0.0022869	0.00214494
Cellular response to calcium ion	Calcium Response	GO:0071277	6	2.06186	0.00276274	NEUROD2, JUN, ADGRV1, JUND, TUBA1A, AKT1	290	88	26568	6.24639	0.999331	0.0473972	0.044455
Central nervous system projection neuron axonogenesis	Axon Neurite Dynamics	GO:0021952	5	1.71821	1.26e-05	EPHA5, EPHA4, DCX, BHLHE22, DCLK1	290	14	26568	32.7192	0.0327328	0.000616	0.000578
Axon regeneration	Axon Neurite Dynamics	GO:0031103	5	1.71821	0.000103	GAP43, JUN, CHL1, TNC, NREP	290	23	26568	19.916	0.238557	0.00378508	0.00355012
