## Supplementary Table S8 for "Rewiring of the three-dimensional genome encodes regenerative potential in the adult central nervous system"

### Sheet: Supplementary table 8
Supplementary Table 8 : A detailed summary of datasets and corresponding sample information
bioproject_accession	sample_name	Sample_detail	Sample_title	library_layout	instrument_model
PRJNA1217518	Hic-Injured	HiC Data set	Injured_hic_data_of_motor_cortex	paired	Illumina HiSeq 2500
PRJNA1217518	Hic-Patz1-7dpi	HiC Data set	Patz1_7dpi_hic_data_of_mortor_cortex	paired	Illumina HiSeq 2500
PRJNA1217518	Hic-Adult	HiC Data set	P0_hic_data_of_mortor_cortex	paired	Illumina HiSeq 2500
PRJNA1217518	Hic-P0	HiC Data set	Adult_hic_data_of_mortor_cortex	paired	Illumina HiSeq 2500
PRJNA828615	Hic-E12	HiC Data set	E11_hic_data_of_Frontal_cortex	paired	Illumina HiSeq 2500
PRJNA1217058	Hic-NR2F6-7dpi	HiC Data set	NR2F6_7dpi_hic_data_of_mortor_cortex	paired	Illumina HiSeq 2500
